# Seasonality of the estrus cycle in laboratory mice under constant conditions

**DOI:** 10.1101/2024.09.18.613702

**Authors:** Tess M. Reichard, Caitlin H. Miller, Jay Yang, Michael J. Sheehan

## Abstract

Seasonality governs every aspect of life in the natural environment. Controlled laboratory settings are intended to keep animals under a constant set of environmental cues with no seasonality. However, prior research suggests that seasonal variation may exist despite aseasonal lab environments. Here, we examined if seasonal reproductive variation was present in a laboratory mouse strain (C57BL/6J) under standard laboratory housing conditions. We found that female C57BL/6J mice exhibited reproductive seasonality mirroring the outside environment, in a controlled “simulated summer” environment. In the winter and spring, females have longer ovulating phases (proestrus and estrus), compared to the fall. Females similarly experience lengthier complete cycles in the spring, with the most rapid cycling occurring in the fall. Additionally, females spent more time in ovulating phases across seasons than previously reported. Laboratory mice are sensitive to external seasonal changes, despite their local environment being light, temperature, and humidity controlled. This may be due to the detection of an unidentified external cue providing information about external seasonal changes. These findings represent just one example of how seasonality may impact mouse physiology in laboratory settings, emphasizing the need to account for such influences in biomedical research.
