## Additional File 2 for "Seasonality of the estrus cycle in laboratory mice under constant conditions"

image_name	estrous_stage	total_cells	leukocytes_percentage	cornified_percentage	nucleated_percentage	is_low_cell_count	ODESphase	odes=blindSTAGE	odes=blindPHASE	BLINDstage	BLINDphase	PREVstage	PREVphase	odes=prevSTAGE	odes=prevPHASE	prev=blindSTAGE	prev=blindPHASE
a1.png	Estrus	18	0	94.44444444	5.555555556	***	ovulatory	1	1	Estrus	ovulatory	Estrus	ovulatory	1	1	1	1
a10.png	Diestrus	388	76.03092784	21.39175258	2.577319588		quiescent	0	1	metestrus	quiescent	diestrus	quiescent	1	1	0	1
a11.png	Metestrus	267	37.45318352	61.04868914	1.498127341		quiescent	1	1	metestrus	quiescent	diestrus	quiescent	0	1	0	1
a12.png	Estrus	20	0	100	0	***	ovulatory	1	1	estrus	ovulatory	estrus	ovulatory	1	1	1	1
a13.png	Estrus	20	0	100	0	***	ovulatory	1	1	estrus	ovulatory	estrus	ovulatory	1	1	1	1
a14.png	Estrus	19	5.263157895	84.21052632	10.52631579	***	ovulatory	1	1	estrus	ovulatory	estrus	ovulatory	1	1	1	1
a15.png	Estrus	19	5.263157895	84.21052632	10.52631579	***	ovulatory	1	1	estrus	ovulatory	estrus	ovulatory	1	1	1	1
a16.png	Metestrus	42	23.80952381	71.42857143	4.761904762		quiescent	1	1	metestrus	quiescent	metestrus	quiescent	1	1	1	1
a17.png	Metestrus	100	32	62	6		quiescent	1	1	metestrus	quiescent	metestrus	quiescent	1	1	1	1
a18.png	Metestrus	100	32	62	6		quiescent	1	1	metestrus	quiescent	metestrus	quiescent	1	1	1	1
a2.png	Estrus	18	0	94.44444444	5.555555556	***	ovulatory	1	1	estrus	ovulatory	estrus	ovulatory	1	1	1	1
a3.png	Diestrus	208	97.11538462	1.442307692	1.442307692		quiescent	1	1	diestrus	quiescent	diestrus	quiescent	1	1	1	1
a4.png	Diestrus	208	97.11538462	1.442307692	1.442307692		quiescent	1	1	diestrus	quiescent	diestrus	quiescent	1	1	1	1
a5.png	Diestrus	437	96.79633867	1.830663616	1.372997712		quiescent	1	1	diestrus	quiescent	diestrus	quiescent	1	1	1	1
a6.png	Diestrus	437	96.79633867	1.830663616	1.372997712		quiescent	1	1	diestrus	quiescent	diestrus	quiescent	1	1	1	1
a7.png	Diestrus	465	79.78494624	19.35483871	0.860215054		quiescent	0	1	metestrus	quiescent	diestrus	quiescent	1	1	0	1
a8.png	Diestrus	465	79.78494624	19.35483871	0.860215054		quiescent	0	1	metestrus	quiescent	diestrus	quiescent	1	1	0	1
a9.png	Diestrus	388	76.03092784	21.39175258	2.577319588		quiescent	0	1	metestrus	quiescent	diestrus	quiescent	1	1	0	1
b1.png	Diestrus	14	92.85714286	7.142857143	0	***	quiescent	1	1	diestrus	quiescent	diestrus	quiescent	1	1	1	1
b10.png	Estrus	60	1.666666667	98.33333333	0		ovulatory	1	1	estrus	ovulatory	estrus	ovulatory	1	1	1	1
b2.png	Diestrus	17	100	0	0	***	quiescent	1	1	diestrus	quiescent	diestrus	quiescent	1	1	1	1
b3.png	Estrus	136	3.676470588	72.79411765	23.52941176		ovulatory	0	1	proestrus/estrus	ovulatory	estrus	ovulatory	1	1	0	1
b4.png	Estrus	91	6.593406593	91.20879121	2.197802198		ovulatory	1	1	estrus	ovulatory	estrus	ovulatory	1	1	1	1
b5.png	Estrus	6	0	100	0	***	ovulatory	1	1	estrus	ovulatory	estrus	ovulatory	1	1	1	1
b6.png	Diestrus	127	93.7007874	5.511811024	0.787401575		quiescent	1	1	diestrus	quiescent	diestrus	quiescent	1	1	1	1
b7.png	Metestrus	69	28.98550725	60.86956522	10.14492754		quiescent	1	1	metestrus	quiescent	metestrus	quiescent	1	1	1	1
b8.png	Estrus	168	10.71428571	87.5	1.785714286		ovulatory	0	0	metestrus	quiescent	estrus	ovulatory	1	1	0	0
b9.png	Estrus	26	7.692307692	92.30769231	0	***	ovulatory	1	1	estrus	ovulatory	estrus	ovulatory	1	1	1	1
c1.png	Estrus	41	4.87804878	95.12195122	0		ovulatory	1	1	estrus	ovulatory	estrus	ovulatory	1	1	1	1
c2.png	Estrus	13	0	100	0	***	ovulatory	1	1	estrus	ovulatory	estrus	ovulatory	1	1	1	1
c3.png	Estrus	52	5.769230769	88.46153846	5.769230769		ovulatory	1	1	estrus	ovulatory	estrus	ovulatory	1	1	1	1
c4.png	Estrus	51	0	100	0		ovulatory	1	1	estrus	ovulatory	estrus	ovulatory	1	1	1	1
c5.png	Estrus	41	0	100	0		ovulatory	1	1	estrus	ovulatory	estrus	ovulatory	1	1	1	1
c6.png	Estrus	61	1.639344262	78.68852459	19.67213115		ovulatory	1	1	estrus	ovulatory	estrus	ovulatory	1	1	1	1
d1.JPG	Proestrus	3	0	0	100	***	ovulatory	0	1	estrus	ovulatory	diestrus	quiescent	0	0	0	0
d10.JPG	Diestrus	521	93.85796545	3.838771593	2.303262956		quiescent	1	1	diestrus	quiescent	diestrus	quiescent	1	1	1	1
d11.JPG	Diestrus	47	95.74468085	2.127659574	2.127659574		quiescent	1	1	diestrus	quiescent	diestrus	quiescent	1	1	1	1
d12.JPG	Metestrus	169	36.09467456	58.57988166	5.325443787		quiescent	1	1	metestrus	quiescent	metestrus	quiescent	1	1	1	1
d13.JPG	Metestrus	105	67.61904762	23.80952381	8.571428571		quiescent	1	1	metestrus	quiescent	metestrus	quiescent	1	1	1	1
d14.JPG	Estrus	5	0	100	0	***	ovulatory	1	1	estrus	ovulatory	estrus	ovulatory	1	1	1	1
d15.JPG	Diestrus	40	80	10	10		quiescent	1	1	diestrus	quiescent	metestrus	quiescent	0	1	0	1
d16.JPG	Metestrus	40	7.5	60	32.5		quiescent	0	0	estrus	ovulatory	estrus	ovulatory	0	0	1	1
d17.JPG	Estrus	17	11.76470588	76.47058824	11.76470588	***	ovulatory	1	1	estrus	ovulatory	estrus	ovulatory	1	1	1	1
d18.JPG	Diestrus	150	98	0.666666667	1.333333333		quiescent	1	1	diestrus	quiescent	diestrus	quiescent	1	1	1	1
d19.JPG	Diestrus	81	92.59259259	1.234567901	6.172839506		quiescent	1	1	diestrus	quiescent	diestrus	quiescent	1	1	1	1
d2.JPG	Estrus	40	5	92.5	2.5		ovulatory	1	1	estrus	ovulatory	estrus	ovulatory	1	1	1	1
d3.JPG	Estrus	13	0	100	0	***	ovulatory	1	1	estrus	ovulatory	estrus	ovulatory	1	1	1	1
d4.JPG	Estrus	50	0	86	14		ovulatory	1	1	estrus	ovulatory	estrus	ovulatory	1	1	1	1
d5.JPG	Diestrus	108	85.18518519	12.03703704	2.777777778		quiescent	1	1	diestrus	quiescent	metestrus	quiescent	0	1	0	1
d6.JPG	Estrus	6	50	50	0	***	ovulatory	0	0	diestrus	quiescent	estrus	ovulatory	1	1	0	0
d7.JPG	Diestrus	619	93.21486268	4.200323102	2.584814216		quiescent	1	1	diestrus	quiescent	diestrus	quiescent	1	1	1	1
d8.JPG	Proestrus	67	13.43283582	46.26865672	40.29850746		ovulatory	0	0	metestrus	quiescent	metestrus	quiescent	0	0	1	1
d9.JPG	Estrus	11	9.090909091	90.90909091	0	***	ovulatory	1	1	estrus	ovulatory	estrus	ovulatory	1	1	1	1
e1.png	Diestrus	33	100	0	0	***	quiescent	1	1	diestrus	quiescent	diestrus	quiescent	1	1	1	1
e2.png	Metestrus	84	40.47619048	51.19047619	8.333333333		quiescent	1	1	metestrus	quiescent	metestrus	quiescent	1	1	1	1
e3.png	Diestrus	48	100	0	0		quiescent	1	1	diestrus	quiescent	diestrus	quiescent	1	1	1	1
e4.png	Diestrus	11	90.90909091	9.090909091	0	***	quiescent	1	1	diestrus	quiescent	diestrus	quiescent	1	1	1	1
e5.png	Estrus	26	3.846153846	96.15384615	0	***	ovulatory	1	1	estrus	ovulatory	metestrus	quiescent	0	0	0	0
e6.png	Estrus	76	6.578947368	93.42105263	0		ovulatory	0	0	metestrus	quiescent	proestrus	ovulatory	0	1	0	0
e7.png	Estrus	8	25	75	0	***	ovulatory	1	1	estrus	ovulatory	diestrus	quiescent	0	0	0	0
e8.png	Estrus	31	12.90322581	87.09677419	0	***	ovulatory	1	1	estrus	ovulatory	metestrus	quiescent	0	0	0	0
e9.png	Metestrus	37	64.86486486	32.43243243	2.702702703		quiescent	0	1	diestrus	quiescent	diestrus	quiescent	0	1	1	1
f1.png	Estrus	3	0	100	0	***	ovulatory	1	1	estrus	ovulatory	estrus	ovulatory	1	1	1	1
f10.png	Diestrus	214	87.85046729	5.607476636	6.542056075		quiescent	0	1	metestrus	quiescent	diestrus	quiescent	1	1	0	1
f11.png	Diestrus	251	94.42231076	3.984063745	1.593625498		quiescent	0	1	metestrus	quiescent	diestrus	quiescent	1	1	0	1
f12.png	Diestrus	330	94.24242424	0.909090909	4.848484848		quiescent	0	1	metestrus	quiescent	diestrus	quiescent	1	1	0	1
f13.png	Diestrus	186	93.5483871	3.225806452	3.225806452		quiescent	1	1	diestrus	quiescent	diestrus	quiescent	1	1	1	1
f14.png	Metestrus	302	68.54304636	23.17880795	8.278145695		quiescent	1	1	metestrus	quiescent	metestrus	quiescent	1	1	1	1
f15.png	Estrus	176	3.409090909	95.45454545	1.136363636		ovulatory	0	0	metestrus	quiescent	estrus	ovulatory	1	1	0	0
f16.png	Diestrus	332	88.85542169	8.13253012	3.012048193		quiescent	0	1	metestrus	quiescent	diestrus	quiescent	1	1	0	1
f17.png	Diestrus	103	96.11650485	1.941747573	1.941747573		quiescent	1	1	diestrus	quiescent	diestrus	quiescent	1	1	1	1
f18.png	Metestrus	35	14.28571429	82.85714286	2.857142857	***	quiescent	0	0	estrus	ovulatory	estrus	ovulatory	0	0	1	1
f19.png	Diestrus	482	90.04149378	4.979253112	4.979253112		quiescent	0	1	metestrus	quiescent	diestrus	quiescent	1	1	0	1
f2.png	Estrus	36	2.777777778	97.22222222	0		ovulatory	1	1	estrus	ovulatory	estrus	ovulatory	1	1	1	1
f20.png	Diestrus	517	98.64603482	0.967117988	0.386847195		quiescent	0	1	metestrus	quiescent	diestrus	quiescent	1	1	0	1
f21.png	Diestrus	472	93.00847458	2.542372881	4.449152542		quiescent	1	1	diestrus	quiescent	diestrus	quiescent	1	1	1	1
f22.png	Estrus	424	1.41509434	83.72641509	14.85849057		ovulatory	1	1	estrus	ovulatory	proestrus	ovulatory	0	1	0	1
f23.png	Estrus	96	2.083333333	92.70833333	5.208333333		ovulatory	1	1	estrus	ovulatory	estrus	ovulatory	1	1	1	1
f3.png	Diestrus	81	93.82716049	4.938271605	1.234567901		quiescent	1	1	diestrus	quiescent	diestrus	quiescent	1	1	1	1
f4.png	Metestrus	212	29.71698113	65.56603774	4.716981132		quiescent	1	1	metestrus	quiescent	metestrus	quiescent	1	1	1	1
f5.png	Metestrus	136	3.676470588	65.44117647	30.88235294		quiescent	0	0	estrus	ovulatory	estrus	ovulatory	0	0	1	1
f6.png	Diestrus	633	97.1563981	1.421800948	1.421800948		quiescent	0	1	metestrus	quiescent	diestrus	quiescent	1	1	0	1
f7.png	Diestrus	246	95.93495935	3.25203252	0.81300813		quiescent	0	1	metestrus	quiescent	diestrus	quiescent	1	1	0	1
f8.png	Metestrus	68	57.35294118	39.70588235	2.941176471		quiescent	1	1	metestrus	quiescent	diestrus	quiescent	0	1	0	1
f9.png	Estrus	5	20	80	0	***	ovulatory	1	1	estrus	ovulatory	estrus	ovulatory	1	1	1	1
g1.png	Estrus	226	1.327433628	74.33628319	24.33628319		ovulatory	1	1	estrus	ovulatory	estrus	ovulatory	1	1	1	1
g10.png	Metestrus	284	11.61971831	79.92957746	8.450704225		quiescent	0	1	diestrus	quiescent	diestrus	quiescent	0	1	1	1
g11.png	Estrus	326	0.613496933	86.19631902	13.19018405		ovulatory	1	1	estrus	ovulatory	estrus	ovulatory	1	1	1	1
g12.png	Diestrus	153	97.38562092	1.307189542	1.307189542		quiescent	1	1	diestrus	quiescent	diestrus	quiescent	1	1	1	1
g13.png	Diestrus	41	100	0	0		quiescent	1	1	diestrus	quiescent	diestrus	quiescent	1	1	1	1
g14.png	Estrus	209	3.349282297	91.86602871	4.784688995		ovulatory	1	1	estrus	ovulatory	estrus	ovulatory	1	1	1	1
g15.png	Diestrus	96	97.91666667	1.041666667	1.041666667		quiescent	1	1	diestrus	quiescent	diestrus	quiescent	1	1	1	1
g16.png	Diestrus	134	88.80597015	7.462686567	3.731343284		quiescent	1	1	diestrus	quiescent	diestrus	quiescent	1	1	1	1
g17.png	Metestrus	100	29	64	7		quiescent	1	1	metestrus	quiescent	metestrus	quiescent	1	1	1	1
g18.png	Estrus	74	1.351351351	98.64864865	0		ovulatory	1	1	estrus	ovulatory	estrus	ovulatory	1	1	1	1
g19.png	Estrus	219	9.589041096	85.38812785	5.02283105		ovulatory	0	0	metestrus	quiescent	metestrus	quiescent	0	0	1	1
g2.png	Diestrus	89	94.38202247	1.123595506	4.494382022		quiescent	1	1	diestrus	quiescent	diestrus	quiescent	1	1	1	1
g20.png	Metestrus	286	27.27272727	38.46153846	34.26573427		quiescent	0	1	diestrus	quiescent	diestrus	quiescent	0	1	1	1
g21.png	Diestrus	279	96.41577061	1.792114695	1.792114695		quiescent	1	1	diestrus	quiescent	diestrus	quiescent	1	1	1	1
g3.png	Diestrus	30	93.33333333	3.333333333	3.333333333	***	quiescent	1	1	diestrus	quiescent	diestrus	quiescent	1	1	1	1
g4.png	Metestrus	191	18.84816754	73.29842932	7.853403141		quiescent	1	1	metestrus	quiescent	metestrus	quiescent	1	1	1	1
g5.png	Diestrus	39	97.43589744	0	2.564102564		quiescent	1	1	diestrus	quiescent	diestrus	quiescent	1	1	1	1
g6.png	Diestrus	409	92.90953545	0.97799511	6.112469438		quiescent	1	1	diestrus	quiescent	metestrus	quiescent	0	1	0	1
g7.png	Metestrus	287	66.55052265	32.75261324	0.696864111		quiescent	0	1	diestrus	quiescent	diestrus	quiescent	0	1	1	1
g8.png	Metestrus	152	28.94736842	69.73684211	1.315789474		quiescent	1	1	metestrus	quiescent	metestrus	quiescent	1	1	1	1
g9.png	Estrus	161	11.18012422	88.81987578	0		ovulatory	0	0	diestrus	quiescent	diestrus	quiescent	0	0	1	1
h1.png	Diestrus	192	96.875	2.604166667	0.520833333		quiescent	1	1	diestrus	quiescent	diestrus	quiescent	1	1	1	1
h10.png	Estrus	108	5.555555556	86.11111111	8.333333333		ovulatory	1	1	estrus	ovulatory	estrus	ovulatory	1	1	1	1
h11.png	Metestrus	303	20.4620462	78.54785479	0.99009901		quiescent	1	1	metestrus	quiescent	diestrus	quiescent	0	1	0	1
h12.png	Diestrus	127	99.21259843	0.787401575	0		quiescent	1	1	diestrus	quiescent	diestrus	quiescent	1	1	1	1
h13.png	Metestrus	120	27.5	71.66666667	0.833333333		quiescent	1	1	metestrus	quiescent	metestrus	quiescent	1	1	1	1
h14.png	Diestrus	414	93.96135266	4.589371981	1.449275362		quiescent	1	1	diestrus	quiescent	diestrus	quiescent	1	1	1	1
h15.png	Estrus	37	5.405405405	89.18918919	5.405405405		ovulatory	1	1	estrus	ovulatory	estrus	ovulatory	1	1	1	1
h16.png	Diestrus	115	95.65217391	2.608695652	1.739130435		quiescent	1	1	diestrus	quiescent	diestrus	quiescent	1	1	1	1
h17.png	Diestrus	520	98.26923077	1.153846154	0.576923077		quiescent	1	1	diestrus	quiescent	diestrus	quiescent	1	1	1	1
h18.png	Diestrus	370	95.94594595	2.702702703	1.351351351		quiescent	1	1	diestrus	quiescent	diestrus	quiescent	1	1	1	1
h19.png	Metestrus	279	58.78136201	31.89964158	9.318996416		quiescent	1	1	metestrus	quiescent	metestrus	quiescent	1	1	1	1
h2.png	Metestrus	19	42.10526316	26.31578947	31.57894737	***	quiescent	0	0	proestrus	ovulatory	estrus	ovulatory	0	0	0	1
h20.png	Estrus	47	10.63829787	89.36170213	0		ovulatory	1	1	estrus	ovulatory	estrus	ovulatory	1	1	1	1
h21.png	Diestrus	322	79.50310559	16.45962733	4.037267081		quiescent	0	1	metestrus	quiescent	metestrus	quiescent	0	1	1	1
h3.png	Diestrus	3	100	0	0	***	quiescent	1	1	diestrus	quiescent	estrus	ovulatory	0	0	0	0
h4.png	Estrus	44	6.818181818	93.18181818	0		ovulatory	1	1	estrus	ovulatory	estrus	ovulatory	1	1	1	1
h5.png	Diestrus	26	100	0	0	***	quiescent	1	1	diestrus	quiescent	diestrus	quiescent	1	1	1	1
h6.png	Diestrus	149	96.6442953	2.013422819	1.342281879		quiescent	1	1	diestrus	quiescent	metestrus	quiescent	0	1	0	1
h7.png	Diestrus	216	86.57407407	11.57407407	1.851851852		quiescent	0	1	metestrus	quiescent	diestrus	quiescent	1	1	0	1
h8.png	Estrus	19	5.263157895	89.47368421	5.263157895	***	ovulatory	1	1	estrus	ovulatory	estrus	ovulatory	1	1	1	1
h9.png	Estrus	291	0.687285223	87.28522337	12.02749141		ovulatory	1	1	estrus	ovulatory	estrus	ovulatory	1	1	1	1
i1.png	Diestrus	603	87.56218905	12.27197347	0.165837479		quiescent	1	1	diestrus	quiescent	diestrus	quiescent	1	1	1	1
i10.png	Estrus	24	8.333333333	87.5	4.166666667	***	ovulatory	1	1	estrus	ovulatory	estrus	ovulatory	1	1	1	1
i11.png	Diestrus	155	90.32258065	9.032258065	0.64516129		quiescent	0	1	metestrus	quiescent	metestrus	quiescent	0	1	1	1
i12.png	Estrus	39	7.692307692	92.30769231	0		ovulatory	1	1	estrus	ovulatory	estrus	ovulatory	1	1	1	1
i13.png	Diestrus	227	77.09251101	18.94273128	3.964757709		quiescent	0	1	metestrus	quiescent	metestrus	quiescent	0	1	1	1
i14.png	Estrus	72	4.166666667	95.83333333	0		ovulatory	1	1	estrus	ovulatory	estrus	ovulatory	1	1	1	1
i2.png	Metestrus	114	11.40350877	78.94736842	9.649122807		quiescent	1	1	metestrus	quiescent	estrus	ovulatory	0	0	0	0
i3.png	Diestrus	3	100	0	0	***	quiescent	1	1	diestrus	quiescent	diestrus	quiescent	1	1	1	1
i4.png	Estrus	59	5.084745763	88.13559322	6.779661017		ovulatory	1	1	estrus	ovulatory	estrus	ovulatory	1	1	1	1
i5.png	Estrus	40	5	92.5	2.5		ovulatory	1	1	estrus	ovulatory	estrus	ovulatory	1	1	1	1
i6.png	Estrus	91	2.197802198	92.30769231	5.494505495		ovulatory	1	1	estrus	ovulatory	estrus	ovulatory	1	1	1	1
i7.png	Diestrus	450	94.88888889	1.777777778	3.333333333		quiescent	0	1	metestrus	quiescent	diestrus	quiescent	1	1	0	1
i8.png	Metestrus	277	60.64981949	30.32490975	9.025270758		quiescent	1	1	metestrus	quiescent	metestrus	quiescent	1	1	1	1
i9.png	Estrus	235	16.17021277	83.40425532	0.425531915		ovulatory	0	0	metestrus	quiescent	metestrus	quiescent	0	0	1	1
j1.JPG	Diestrus	9	100	0	0	***	quiescent	1	1	diestrus	quiescent	diestrus	quiescent	1	1	1	1
j10.JPG	Estrus	24	4.166666667	95.83333333	0	***	ovulatory	1	1	estrus	ovulatory	estrus	ovulatory	1	1	1	1
j11.JPG	Estrus	71	2.816901408	95.77464789	1.408450704		ovulatory	1	1	estrus	ovulatory	estrus	ovulatory	1	1	1	1
j12.JPG	Metestrus	22	31.81818182	27.27272727	40.90909091	***	quiescent	0	0	estrus	ovulatory	estrus	ovulatory	0	0	1	1
j13.JPG	Metestrus	42	26.19047619	71.42857143	2.380952381		quiescent	0	0	estrus	ovulatory	estrus	ovulatory	0	0	1	1
j14.JPG	Diestrus	620	93.06451613	1.451612903	5.483870968		quiescent	1	1	diestrus	quiescent	metestrus	quiescent	0	1	0	1
j15.JPG	Estrus	20	0	100	0	***	ovulatory	1	1	estrus	ovulatory	estrus	ovulatory	1	1	1	1
j16.JPG	Estrus	13	15.38461538	76.92307692	7.692307692	***	ovulatory	1	1	estrus	ovulatory	estrus	ovulatory	1	1	1	1
j17.JPG	Estrus	30	10	86.66666667	3.333333333	***	ovulatory	1	1	estrus	ovulatory	estrus	ovulatory	1	1	1	1
j18.JPG	Estrus	36	5.555555556	91.66666667	2.777777778		ovulatory	1	1	estrus	ovulatory	estrus	ovulatory	1	1	1	1
j2.JPG	Diestrus	650	96.92307692	1.538461538	1.538461538		quiescent	1	1	diestrus	quiescent	metestrus	quiescent	0	1	0	1
j3.JPG	Estrus	8	12.5	75	12.5	***	ovulatory	1	1	estrus	ovulatory	estrus	ovulatory	1	1	1	1
j4.JPG	Estrus	25	16	48	36	***	ovulatory	1	1	estrus	ovulatory	estrus	ovulatory	1	1	1	1
j5.JPG	Diestrus	6	83.33333333	16.66666667	0	***	quiescent	1	1	diestrus	quiescent	diestrus	quiescent	1	1	1	1
j6.JPG	Estrus	27	0	70.37037037	29.62962963	***	ovulatory	1	1	estrus	ovulatory	estrus	ovulatory	1	1	1	1
j7.JPG	Diestrus	12	100	0	0	***	quiescent	1	1	diestrus	quiescent	diestrus	quiescent	1	1	1	1
j8.JPG	Metestrus	243	35.80246914	46.91358025	17.28395062		quiescent	1	1	metestrus	quiescent	metestrus	quiescent	1	1	1	1
j9.JPG	Metestrus	357	52.94117647	43.41736695	3.641456583		quiescent	1	1	metestrus	quiescent	metestrus	quiescent	1	1	1	1
								122	145					125	143	123	149
								76.72955975	91.19496855	0	0	0	0	78.6163522	89.93710692	77.35849057	93.71069182
